# Cell-type-specific execution of effector-triggered immunity

**DOI:** 10.1101/2025.06.28.662111

**Authors:** Himanshu Chhillar, Leonardo Jo, Amey Redkar, Kaisa Kajala, Jonathan DG Jones, Pingtao Ding

## Abstract

Effector-triggered immunity (ETI) is a central component of host defense, but whether all cell types execute ETI similarly remains unknown. We combined chemically imposed immune activation with single-cell transcriptomics to profile ETI responses across all leaf cell types in Arabidopsis. Despite uniform ETI perception, we find striking divergence between transcriptional outputs: a core set of defense genes is broadly induced, while distinct cell types activate specialized immune modules. We infer that downstream immune execution is shaped not only by immune receptor activation, but also by cell identity and its associated transcriptional regulatory context, including local transcription factor availability and chromatin accessibility. We further demonstrate that transcriptional regulators preferentially induced in epidermal cells are required to restrict invasion by non-adapted pathogens. Their absence permits pathogen entry into deeper tissues despite intact recognition, revealing a spatial division of immune functions. Our findings uncover a layered immune architecture in plants, challenges the assumption of uniform immune execution, and provides a framework for exploring cell-type-specific resistance logic in multicellular hosts.
