## Supplementary tables for "Cell-type-specific execution of effector-triggered immunity": Common_Genes_Between_Mesophyll1_DEGs_and_DEG_DAR_ETI_146_S5.xlsx

### Sheet: Sheet1
Common_Genes
AT1G01560
AT1G01680
AT1G02270
AT1G02920
AT1G02930
AT1G03740
AT1G08050
AT1G09932
AT1G09970
AT1G10040
AT1G11310
AT1G13340
AT1G14870
AT1G15520
AT1G22280
AT1G22410
AT1G24145
AT1G26380
AT1G27770
AT1G28380
AT1G30040
AT1G31130
AT1G33960
AT1G34750
AT1G35230
AT1G43910
AT1G45145
AT1G53625
AT1G56060
AT1G57630
AT1G57990
AT1G59870
AT1G61800
AT1G62300
AT1G63830
AT1G66090
AT1G67800
AT1G67810
AT1G69840
AT1G74340
AT1G74710
AT1G76930
AT2G04430
AT2G04450
AT2G05940
AT2G16500
AT2G16900
AT2G17720
AT2G18690
AT2G23810
AT2G24850
AT2G26400
AT2G26560
AT2G30440
AT2G32190
AT2G34500
AT2G35980
AT2G37940
AT2G38290
AT2G39350
AT2G39518
AT2G41100
AT2G41410
AT2G46400
AT3G01290
AT3G02360
AT3G07390
AT3G07700
AT3G09840
AT3G13910
AT3G14050
AT3G14840
AT3G17410
AT3G21080
AT3G22060
AT3G22600
AT3G22910
AT3G23250
AT3G25610
AT3G26830
AT3G26980
AT3G44720
AT3G45640
AT3G46510
AT3G47540
AT3G48090
AT3G49530
AT3G50480
AT3G52430
AT3G55470
AT3G56400
AT3G60450
AT3G63380
AT4G01870
AT4G11850
AT4G11890
AT4G12720
AT4G12790
AT4G14365
AT4G15610
AT4G16760
AT4G16950
AT4G17670
AT4G17900
AT4G18880
AT4G20830
AT4G21390
AT4G23210
AT4G23470
AT4G23850
AT4G26910
AT4G29950
AT4G31500
AT4G34150
AT4G39030
AT4G39670
AT4G39890
AT5G03610
AT5G04170
AT5G04930
AT5G11670
AT5G13320
AT5G22060
AT5G22520
AT5G22780
AT5G23510
AT5G24810
AT5G25260
AT5G27760
AT5G35200
AT5G39670
AT5G44585
AT5G45100
AT5G45110
AT5G45130
AT5G47070
AT5G48380
AT5G49520
AT5G51070
AT5G52760
AT5G52810
AT5G57150
AT5G58430
AT5G60800
AT5G61210
AT5G61560
