## Supplementary tables for "Cell-type-specific execution of effector-triggered immunity": Common_Genes_Between_Pavement_DEGs_and_DEG_DAR_ETI_158_S6.xlsx

### Sheet: Sheet1
Common_Genes
AT1G01560
AT1G01680
AT1G02270
AT1G02920
AT1G03370
AT1G08050
AT1G09932
AT1G10040
AT1G10290
AT1G13340
AT1G14370
AT1G14870
AT1G15520
AT1G16420
AT1G21520
AT1G22400
AT1G22410
AT1G22890
AT1G26380
AT1G27770
AT1G30040
AT1G30270
AT1G30620
AT1G30700
AT1G30755
AT1G33960
AT1G35230
AT1G51890
AT1G53625
AT1G56060
AT1G57560
AT1G61140
AT1G61800
AT1G63750
AT1G63830
AT1G64065
AT1G65970
AT1G67060
AT1G67800
AT1G69840
AT1G73805
AT1G73965
AT1G74710
AT1G77810
AT2G01600
AT2G02010
AT2G04430
AT2G04450
AT2G16500
AT2G17220
AT2G18680
AT2G18690
AT2G20010
AT2G20320
AT2G23810
AT2G26560
AT2G28570
AT2G29460
AT2G30440
AT2G31865
AT2G31945
AT2G32140
AT2G34500
AT2G35980
AT2G38860
AT2G39350
AT2G39518
AT2G40095
AT2G41410
AT2G41835
AT2G46400
AT3G02360
AT3G09010
AT3G09405
AT3G09840
AT3G11840
AT3G13100
AT3G17410
AT3G21080
AT3G21520
AT3G22060
AT3G22600
AT3G22910
AT3G25610
AT3G26840
AT3G26980
AT3G27560
AT3G44630
AT3G46080
AT3G46510
AT3G47540
AT3G48090
AT3G48100
AT3G48640
AT3G48780
AT3G50930
AT3G52430
AT3G54150
AT3G55470
AT3G56400
AT3G57330
AT3G57880
AT3G63380
AT4G01870
AT4G03550
AT4G04490
AT4G05020
AT4G08555
AT4G09570
AT4G11170
AT4G11850
AT4G11890
AT4G12720
AT4G14365
AT4G15610
AT4G16760
AT4G16860
AT4G16950
AT4G17670
AT4G19520
AT4G20850
AT4G21390
AT4G23210
AT4G23470
AT4G26910
AT4G26970
AT4G29950
AT4G39030
AT5G01550
AT5G03610
AT5G04930
AT5G13320
AT5G22520
AT5G24200
AT5G24810
AT5G25260
AT5G25450
AT5G26690
AT5G35200
AT5G38900
AT5G39670
AT5G41740
AT5G41750
AT5G42390
AT5G46350
AT5G47730
AT5G48380
AT5G51070
AT5G52760
AT5G52810
AT5G56340
AT5G57035
AT5G57150
AT5G57510
AT5G60800
AT5G61560
AT5G66620
AT5G67340
