## Supplementary tables for "Cell-type-specific execution of effector-triggered immunity": DEG_DAR_genes_ETI_S4.xlsx

### Sheet: Sheet1
gene_id
AT1G01560
AT1G01680
AT1G01690
AT1G02270
AT1G02920
AT1G02930
AT1G03370
AT1G03495
AT1G03730
AT1G03740
AT1G03905
AT1G04490
AT1G05575
AT1G05785
AT1G05880
AT1G06140
AT1G06870
AT1G08050
AT1G08860
AT1G08920
AT1G08940
AT1G09932
AT1G09935
AT1G09940
AT1G09970
AT1G10040
AT1G10050
AT1G10280
AT1G10290
AT1G10700
AT1G11050
AT1G11310
AT1G12360
AT1G13310
AT1G13340
AT1G13480
AT1G13530
AT1G13540
AT1G13550
AT1G14370
AT1G14540
AT1G14780
AT1G14870
AT1G15415
AT1G15520
AT1G16420
AT1G16670
AT1G17147
AT1G17340
AT1G17500
AT1G17600
AT1G17610
AT1G17744
AT1G17745
AT1G17750
AT1G18570
AT1G18900
AT1G19020
AT1G19180
AT1G19250
AT1G19270
AT1G19550
AT1G20310
AT1G21110
AT1G21240
AT1G21310
AT1G21520
AT1G21525
AT1G21740
AT1G22280
AT1G22400
AT1G22403
AT1G22410
AT1G22890
AT1G23710
AT1G24140
AT1G24145
AT1G24150
AT1G24530
AT1G24600
AT1G25390
AT1G25450
AT1G26380
AT1G26410
AT1G27100
AT1G27730
AT1G27770
AT1G28190
AT1G28380
AT1G28480
AT1G29290
AT1G29690
AT1G30040
AT1G30100
AT1G30190
AT1G30270
AT1G30370
AT1G30620
AT1G30700
AT1G30720
AT1G30730
AT1G30755
AT1G30757
AT1G30814
AT1G30850
AT1G31130
AT1G31280
AT1G31290
AT1G32350
AT1G32950
AT1G33720
AT1G33730
AT1G33760
AT1G33800
AT1G33950
AT1G33960
AT1G34180
AT1G34370
AT1G34420
AT1G34750
AT1G35210
AT1G35230
AT1G35350
AT1G35710
AT1G36622
AT1G43910
AT1G44130
AT1G45145
AT1G47510
AT1G47890
AT1G50640
AT1G51620
AT1G51640
AT1G51660
AT1G51790
AT1G51890
AT1G51920
AT1G52320
AT1G52565
AT1G52890
AT1G53430
AT1G53440
AT1G53620
AT1G53625
AT1G53801
AT1G53830
AT1G55020
AT1G55230
AT1G55240
AT1G56060
AT1G56130
AT1G56145
AT1G56240
AT1G56250
AT1G56520
AT1G56540
AT1G57560
AT1G57630
AT1G57700
AT1G57990
AT1G58340
AT1G59590
AT1G59865
AT1G59870
AT1G60730
AT1G61140
AT1G61150
AT1G61215
AT1G61370
AT1G61420
AT1G61490
AT1G61560
AT1G61667
AT1G61800
AT1G61820
AT1G62300
AT1G63245
AT1G63350
AT1G63750
AT1G63830
AT1G64060
AT1G64065
AT1G64610
AT1G65240
AT1G65250
AT1G65481
AT1G65483
AT1G65610
AT1G65690
AT1G65970
AT1G66090
AT1G66480
AT1G66600
AT1G66780
AT1G66870
AT1G66880
AT1G67000
AT1G67060
AT1G67070
AT1G67520
AT1G67530
AT1G67800
AT1G67810
AT1G67970
AT1G67980
AT1G68390
AT1G68690
AT1G68765
AT1G68840
AT1G69520
AT1G69840
AT1G69920
AT1G69930
AT1G70170
AT1G70690
AT1G71100
AT1G71390
AT1G71400
AT1G71520
AT1G71530
AT1G72520
AT1G72540
AT1G72900
AT1G72920
AT1G72940
AT1G73080
AT1G73805
AT1G73810
AT1G73965
AT1G74080
AT1G74340
AT1G74350
AT1G74360
AT1G74710
AT1G74750
AT1G74790
AT1G76070
AT1G76600
AT1G76620
AT1G76700
AT1G76930
AT1G76970
AT1G77510
AT1G77640
AT1G77760
AT1G77810
AT1G78410
AT1G79680
AT1G80450
AT1G80610
AT1G80820
AT1G80840
AT2G01340
AT2G01450
AT2G01600
AT2G01818
AT2G02010
AT2G02310
AT2G02320
AT2G02340
AT2G03240
AT2G03505
AT2G04070
AT2G04400
AT2G04430
AT2G04450
AT2G04490
AT2G04495
AT2G04500
AT2G04515
AT2G05940
AT2G11520
AT2G13800
AT2G13810
AT2G14290
AT2G14620
AT2G15490
AT2G15760
AT2G15780
AT2G16500
AT2G16900
AT2G17220
AT2G17290
AT2G17420
AT2G17440
AT2G17480
AT2G17500
AT2G17720
AT2G17740
AT2G18090
AT2G18210
AT2G18670
AT2G18680
AT2G18690
AT2G19160
AT2G19190
AT2G19880
AT2G20010
AT2G20142
AT2G20150
AT2G20320
AT2G20780
AT2G20900
AT2G20960
AT2G21500
AT2G21910
AT2G22300
AT2G22470
AT2G22475
AT2G22500
AT2G23270
AT2G23320
AT2G23680
AT2G23810
AT2G23830
AT2G24330
AT2G24850
AT2G25000
AT2G25240
AT2G25440
AT2G25460
AT2G26400
AT2G26480
AT2G26560
AT2G27660
AT2G28080
AT2G28210
AT2G28400
AT2G28500
AT2G28570
AT2G29100
AT2G29110
AT2G29400
AT2G29410
AT2G29460
AT2G29470
AT2G30070
AT2G30395
AT2G30400
AT2G30440
AT2G30750
AT2G30770
AT2G31020
AT2G31260
AT2G31730
AT2G31865
AT2G31945
AT2G32030
AT2G32130
AT2G32140
AT2G32150
AT2G32190
AT2G32200
AT2G32210
AT2G32240
AT2G32250
AT2G33080
AT2G33710
AT2G34500
AT2G34610
AT2G35710
AT2G35720
AT2G35980
AT2G36470
AT2G36670
AT2G37440
AT2G37940
AT2G37980
AT2G38290
AT2G38340
AT2G38470
AT2G38790
AT2G38800
AT2G38860
AT2G39200
AT2G39350
AT2G39480
AT2G39518
AT2G39530
AT2G40000
AT2G40095
AT2G40113
AT2G40140
AT2G40180
AT2G40330
AT2G40730
AT2G40740
AT2G41010
AT2G41100
AT2G41342
AT2G41410
AT2G41800
AT2G41835
AT2G42350
AT2G42360
AT2G43000
AT2G43510
AT2G43520
AT2G43570
AT2G44070
AT2G44370
AT2G44600
AT2G44840
AT2G45220
AT2G46400
AT2G47000
AT2G47130
AT2G47140
AT2G47560
AT2G47650
AT2G48010
AT3G01290
AT3G02360
AT3G02550
AT3G02800
AT3G03740
AT3G03750
AT3G03790
AT3G04220
AT3G04640
AT3G05050
AT3G05320
AT3G05360
AT3G06890
AT3G07390
AT3G07600
AT3G07610
AT3G07700
AT3G07720
AT3G08720
AT3G08760
AT3G09010
AT3G09020
AT3G09030
AT3G09280
AT3G09405
AT3G09830
AT3G09840
AT3G09940
AT3G09960
AT3G10320
AT3G10815
AT3G10820
AT3G11320
AT3G11840
AT3G12830
AT3G12910
AT3G13080
AT3G13100
AT3G13380
AT3G13433
AT3G13520
AT3G13610
AT3G13910
AT3G13950
AT3G14050
AT3G14460
AT3G14470
AT3G14840
AT3G15300
AT3G15770
AT3G16720
AT3G16760
AT3G17240
AT3G17390
AT3G17410
AT3G17420
AT3G17690
AT3G18250
AT3G19970
AT3G20860
AT3G21080
AT3G21140
AT3G21150
AT3G21230
AT3G21520
AT3G21530
AT3G21560
AT3G21630
AT3G21650
AT3G22060
AT3G22160
AT3G22400
AT3G22460
AT3G22600
AT3G22620
AT3G22910
AT3G22930
AT3G23160
AT3G23240
AT3G23250
AT3G25210
AT3G25250
AT3G25597
AT3G25600
AT3G25610
AT3G25900
AT3G26470
AT3G26500
AT3G26670
AT3G26680
AT3G26690
AT3G26830
AT3G26840
AT3G26980
AT3G27560
AT3G28450
AT3G28510
AT3G28580
AT3G29000
AT3G43240
AT3G43250
AT3G43300
AT3G44350
AT3G44550
AT3G44630
AT3G44720
AT3G44830
AT3G45330
AT3G45410
AT3G45640
AT3G46080
AT3G46280
AT3G46510
AT3G46520
AT3G46660
AT3G46690
AT3G47530
AT3G47540
AT3G47550
AT3G47780
AT3G48090
AT3G48100
AT3G48450
AT3G48640
AT3G48650
AT3G48780
AT3G48850
AT3G48860
AT3G48890
AT3G49110
AT3G49350
AT3G49530
AT3G49540
AT3G49570
AT3G50140
AT3G50470
AT3G50480
AT3G50770
AT3G50900
AT3G50910
AT3G50930
AT3G51330
AT3G52430
AT3G52470
AT3G52870
AT3G53150
AT3G53232
AT3G53810
AT3G54100
AT3G54110
AT3G54150
AT3G54420
AT3G55150
AT3G55270
AT3G55470
AT3G55730
AT3G55950
AT3G55960
AT3G56400
AT3G56410
AT3G56891
AT3G57330
AT3G57450
AT3G57550
AT3G57880
AT3G57950
AT3G58490
AT3G59080
AT3G59700
AT3G60120
AT3G60450
AT3G60690
AT3G60965
AT3G60966
AT3G61190
AT3G61970
AT3G62590
AT3G63380
AT3G63400
AT4G00700
AT4G01010
AT4G01870
AT4G01895
AT4G03450
AT4G03460
AT4G03550
AT4G04490
AT4G04500
AT4G04510
AT4G04540
AT4G04700
AT4G04960
AT4G05020
AT4G05030
AT4G08040
AT4G08500
AT4G08555
AT4G08770
AT4G08850
AT4G09030
AT4G09570
AT4G09770
AT4G11170
AT4G11280
AT4G11380
AT4G11470
AT4G11480
AT4G11655
AT4G11850
AT4G11890
AT4G12480
AT4G12490
AT4G12710
AT4G12720
AT4G12790
AT4G13505
AT4G13820
AT4G13920
AT4G14365
AT4G14368
AT4G14370
AT4G14450
AT4G14640
AT4G15070
AT4G15417
AT4G15610
AT4G16760
AT4G16820
AT4G16860
AT4G16890
AT4G16950
AT4G16960
AT4G17230
AT4G17490
AT4G17500
AT4G17670
AT4G17900
AT4G18010
AT4G18250
AT4G18430
AT4G18540
AT4G18880
AT4G18890
AT4G19040
AT4G19370
AT4G19460
AT4G19520
AT4G19970
AT4G20000
AT4G20320
AT4G20830
AT4G20850
AT4G20860
AT4G21120
AT4G21380
AT4G21390
AT4G21400
AT4G21840
AT4G21850
AT4G21865
AT4G22070
AT4G22710
AT4G22780
AT4G22980
AT4G23030
AT4G23150
AT4G23160
AT4G23170
AT4G23190
AT4G23200
AT4G23210
AT4G23215
AT4G23220
AT4G23280
AT4G23460
AT4G23470
AT4G23550
AT4G23700
AT4G23850
AT4G25200
AT4G25390
AT4G25640
AT4G25670
AT4G25672
AT4G25690
AT4G25692
AT4G25720
AT4G25880
AT4G26120
AT4G26200
AT4G26910
AT4G26970
AT4G26990
AT4G27280
AT4G29440
AT4G29740
AT4G29780
AT4G29850
AT4G29900
AT4G29950
AT4G30060
AT4G30190
AT4G30210
AT4G30270
AT4G31500
AT4G31800
AT4G33050
AT4G33060
AT4G33925
AT4G34150
AT4G34380
AT4G34400
AT4G34460
AT4G35080
AT4G35110
AT4G35180
AT4G35480
AT4G35590
AT4G36640
AT4G36950
AT4G36988
AT4G37010
AT4G37290
AT4G37400
AT4G38560
AT4G39030
AT4G39270
AT4G39670
AT4G39890
AT4G39950
AT5G01100
AT5G01490
AT5G01540
AT5G01550
AT5G01640
AT5G01720
AT5G01732
AT5G01820
AT5G01970
AT5G01980
AT5G02780
AT5G03320
AT5G03330
AT5G03610
AT5G04160
AT5G04170
AT5G04540
AT5G04550
AT5G04560
AT5G04930
AT5G05140
AT5G06110
AT5G06230
AT5G06320
AT5G06560
AT5G07650
AT5G08240
AT5G08335
AT5G08790
AT5G09890
AT5G10410
AT5G11000
AT5G11140
AT5G11210
AT5G11670
AT5G12480
AT5G12930
AT5G13080
AT5G13320
AT5G14480
AT5G14700
AT5G14730
AT5G15130
AT5G15470
AT5G16170
AT5G16480
AT5G16910
AT5G17060
AT5G17330
AT5G17350
AT5G18270
AT5G18490
AT5G19440
AT5G20230
AT5G20730
AT5G20960
AT5G22060
AT5G22250
AT5G22270
AT5G22380
AT5G22520
AT5G22530
AT5G22540
AT5G22545
AT5G22780
AT5G23160
AT5G23510
AT5G24200
AT5G24430
AT5G24540
AT5G24760
AT5G24810
AT5G24910
AT5G25170
AT5G25260
AT5G25450
AT5G25910
AT5G25920
AT5G25930
AT5G26690
AT5G26751
AT5G26920
AT5G27420
AT5G27610
AT5G27760
AT5G35200
AT5G35210
AT5G35735
AT5G36880
AT5G36925
AT5G36970
AT5G37540
AT5G38250
AT5G38344
AT5G38710
AT5G38895
AT5G38900
AT5G39670
AT5G39680
AT5G39785
AT5G40000
AT5G40760
AT5G41100
AT5G41170
AT5G41180
AT5G41550
AT5G41610
AT5G41730
AT5G41740
AT5G41750
AT5G42010
AT5G42380
AT5G42390
AT5G42830
AT5G43420
AT5G43650
AT5G44380
AT5G44460
AT5G44585
AT5G44990
AT5G45080
AT5G45090
AT5G45100
AT5G45110
AT5G45130
AT5G45630
AT5G45840
AT5G46350
AT5G46410
AT5G46490
AT5G46520
AT5G46910
AT5G47070
AT5G47130
AT5G47220
AT5G47730
AT5G47910
AT5G48150
AT5G48380
AT5G48385
AT5G48400
AT5G48410
AT5G48655
AT5G49520
AT5G50560
AT5G50760
AT5G51060
AT5G51070
AT5G51130
AT5G51630
AT5G52400
AT5G52720
AT5G52730
AT5G52760
AT5G52810
AT5G53130
AT5G53830
AT5G54490
AT5G54510
AT5G54650
AT5G54720
AT5G54840
AT5G54860
AT5G55040
AT5G55050
AT5G55100
AT5G56340
AT5G56960
AT5G57010
AT5G57035
AT5G57150
AT5G57190
AT5G57220
AT5G57510
AT5G57550
AT5G57560
AT5G58120
AT5G58430
AT5G59530
AT5G59820
AT5G60280
AT5G60350
AT5G60630
AT5G60790
AT5G60800
AT5G61210
AT5G61560
AT5G61890
AT5G61900
AT5G62020
AT5G62150
AT5G62570
AT5G64300
AT5G64530
AT5G64890
AT5G65600
AT5G66200
AT5G66600
AT5G66620
AT5G66630
AT5G66640
AT5G66658
AT5G66850
AT5G66900
AT5G67080
AT5G67340
