## Supplementary tables for "Cell-type-specific execution of effector-triggered immunity": genes_shared_in_at_least_3_lists_S7.xlsx

### Sheet: Sheet1
Gene
AT1G01470
AT1G01560
AT1G01680
AT1G02270
AT1G02500
AT1G02920
AT1G02930
AT1G03060
AT1G03290
AT1G03740
AT1G04750
AT1G05340
AT1G06680
AT1G07135
AT1G07400
AT1G07920
AT1G07930
AT1G07940
AT1G08050
AT1G08380
AT1G09070
AT1G09560
AT1G10040
AT1G10340
AT1G10370
AT1G12090
AT1G12760
AT1G13110
AT1G13245
AT1G13340
AT1G13470
AT1G13930
AT1G14200
AT1G14870
AT1G14880
AT1G15520
AT1G17170
AT1G17290
AT1G18890
AT1G20020
AT1G20110
AT1G20340
AT1G20440
AT1G20450
AT1G21550
AT1G21750
AT1G22410
AT1G22810
AT1G22930
AT1G25275
AT1G26380
AT1G26690
AT1G27290
AT1G27330
AT1G27770
AT1G28200
AT1G28330
AT1G29150
AT1G29690
AT1G29910
AT1G29920
AT1G29930
AT1G30040
AT1G30620
AT1G30700
AT1G30755
AT1G31330
AT1G32230
AT1G33960
AT1G34260
AT1G35230
AT1G35580
AT1G45145
AT1G47710
AT1G48850
AT1G49240
AT1G51680
AT1G51890
AT1G52200
AT1G53625
AT1G53750
AT1G53910
AT1G54130
AT1G54410
AT1G55450
AT1G55530
AT1G56060
AT1G57630
AT1G57990
AT1G60780
AT1G60950
AT1G61140
AT1G61250
AT1G61360
AT1G61520
AT1G61780
AT1G61800
AT1G61890
AT1G62300
AT1G63830
AT1G64520
AT1G64950
AT1G65720
AT1G65820
AT1G65840
AT1G65970
AT1G65980
AT1G66090
AT1G67060
AT1G67090
AT1G67360
AT1G67800
AT1G67920
AT1G68300
AT1G69840
AT1G70530
AT1G72610
AT1G74100
AT1G74310
AT1G74330
AT1G74340
AT1G74710
AT1G75270
AT1G75750
AT1G76930
AT1G77500
AT1G77810
AT1G78380
AT1G78570
AT1G79040
AT1G79550
AT1G80450
AT1G80460
AT2G01600
AT2G02010
AT2G02100
AT2G04400
AT2G04430
AT2G04450
AT2G05840
AT2G06050
AT2G13790
AT2G15480
AT2G16430
AT2G16500
AT2G17120
AT2G17220
AT2G17380
AT2G17705
AT2G17720
AT2G18690
AT2G19270
AT2G20010
AT2G20260
AT2G20320
AT2G20760
AT2G21660
AT2G22860
AT2G23810
AT2G24850
AT2G26150
AT2G26500
AT2G26560
AT2G27580
AT2G28900
AT2G29420
AT2G29460
AT2G30110
AT2G30250
AT2G30440
AT2G30490
AT2G30570
AT2G31090
AT2G31865
AT2G31945
AT2G32140
AT2G33120
AT2G33830
AT2G34250
AT2G34420
AT2G34430
AT2G34500
AT2G35980
AT2G36580
AT2G36830
AT2G36850
AT2G37040
AT2G37110
AT2G37430
AT2G37940
AT2G38240
AT2G38360
AT2G39350
AT2G39400
AT2G39518
AT2G39660
AT2G39730
AT2G40340
AT2G40890
AT2G41410
AT2G41740
AT2G41835
AT2G42530
AT2G42540
AT2G43290
AT2G44290
AT2G44350
AT2G45010
AT2G45140
AT2G45170
AT2G45180
AT2G45300
AT2G45760
AT2G46170
AT2G46370
AT2G46400
AT2G47730
AT3G01290
AT3G01540
AT3G01650
AT3G01830
AT3G02230
AT3G02260
AT3G02360
AT3G04120
AT3G04780
AT3G05490
AT3G05880
AT3G06420
AT3G07390
AT3G07680
AT3G07700
AT3G07800
AT3G08530
AT3G09000
AT3G09350
AT3G09390
AT3G09440
AT3G09735
AT3G09840
AT3G10500
AT3G11130
AT3G12580
AT3G13330
AT3G13460
AT3G13790
AT3G13920
AT3G14050
AT3G15353
AT3G15356
AT3G16240
AT3G16530
AT3G17410
AT3G20390
AT3G21080
AT3G21560
AT3G21700
AT3G22060
AT3G22370
AT3G22600
AT3G22910
AT3G23030
AT3G25230
AT3G25610
AT3G26020
AT3G26650
AT3G26830
AT3G28210
AT3G28930
AT3G28940
AT3G46080
AT3G47470
AT3G47480
AT3G47520
AT3G47780
AT3G49120
AT3G49780
AT3G50480
AT3G51500
AT3G52360
AT3G52430
AT3G53230
AT3G53260
AT3G54890
AT3G55380
AT3G55410
AT3G55450
AT3G55470
AT3G55560
AT3G56090
AT3G57450
AT3G59920
AT3G60190
AT3G60415
AT3G60450
AT3G60820
AT3G61470
AT3G62150
AT3G62420
AT3G62600
AT3G63160
AT3G63310
AT3G63380
AT4G01070
AT4G01870
AT4G02520
AT4G02570
AT4G02770
AT4G02880
AT4G02890
AT4G03430
AT4G03450
AT4G05020
AT4G05050
AT4G05320
AT4G08390
AT4G08850
AT4G10340
AT4G11850
AT4G11890
AT4G12720
AT4G13510
AT4G13615
AT4G14365
AT4G15420
AT4G15610
AT4G16760
AT4G17615
AT4G17670
AT4G17720
AT4G18880
AT4G19640
AT4G19880
AT4G21390
AT4G21980
AT4G21990
AT4G23210
AT4G23470
AT4G23570
AT4G23630
AT4G23850
AT4G24290
AT4G24380
AT4G24690
AT4G24820
AT4G24920
AT4G25030
AT4G26910
AT4G26970
AT4G28750
AT4G29040
AT4G30270
AT4G30650
AT4G32300
AT4G33430
AT4G34230
AT4G34390
AT4G34450
AT4G34620
AT4G35310
AT4G35830
AT4G37370
AT4G37640
AT4G37990
AT4G38970
AT4G39030
AT4G39670
AT5G01530
AT5G01550
AT5G01600
AT5G02380
AT5G02490
AT5G02500
AT5G03210
AT5G03610
AT5G03630
AT5G04170
AT5G04410
AT5G04930
AT5G05410
AT5G07350
AT5G07440
AT5G08300
AT5G13320
AT5G13810
AT5G14740
AT5G14930
AT5G15870
AT5G15970
AT5G17380
AT5G18480
AT5G19400
AT5G19550
AT5G20000
AT5G20830
AT5G22060
AT5G22630
AT5G22780
AT5G23540
AT5G24810
AT5G24980
AT5G25250
AT5G25260
AT5G25540
AT5G28540
AT5G35200
AT5G37600
AT5G38410
AT5G38420
AT5G38430
AT5G38900
AT5G39510
AT5G39670
AT5G41750
AT5G42020
AT5G42080
AT5G42790
AT5G43190
AT5G43460
AT5G43910
AT5G44568
AT5G45110
AT5G45510
AT5G46080
AT5G46330
AT5G46780
AT5G46860
AT5G47070
AT5G47120
AT5G47220
AT5G47730
AT5G48180
AT5G49480
AT5G50200
AT5G51070
AT5G51570
AT5G51830
AT5G52580
AT5G52640
AT5G52760
AT5G52810
AT5G53560
AT5G53650
AT5G54110
AT5G54160
AT5G54270
AT5G54710
AT5G54770
AT5G54860
AT5G56010
AT5G56030
AT5G56350
AT5G57150
AT5G57480
AT5G57560
AT5G57710
AT5G58290
AT5G59420
AT5G59890
AT5G60800
AT5G61210
AT5G61560
AT5G61790
AT5G62540
AT5G63160
AT5G64040
AT5G64310
AT5G64810
AT5G66570
AT5G67340
AT5G67600
ATCG00020
ATCG00120
ATCG00140
ATCG00150
ATCG00270
ATCG00280
ATCG00300
ATCG00330
ATCG00340
ATCG00350
ATCG00470
ATCG00480
ATCG00520
ATCG00540
ATCG00590
ATCG00680
ATCG00690
ATCG00710
ATCG00720
ATCG01050
ATCG01060
ATCG01080
ATCG01100
ATMG00270
