## Supplementary tables for "Cell-type-specific execution of effector-triggered immunity": protoplast_qpcr_S1.xls

### Sheet: protoplast_qpcr
Genotype	Treatment	dCt
SETI_WT	Mock	0.545884
SETI_WT	Mock	0.449585
SETI_WT	Mock	0.425334
SETI_WT	Mock	0.109665
SETI_WT	Mock	0.116016
SETI_WT	Mock	0.130516
SETI_WT	E2	1.12766
SETI_WT	E2	1.09682
SETI_WT	E2	1.06683
SETI_WT	E2	2.05148
SETI_WT	E2	2.09459
SETI_WT	E2	2.05148

### Sheet: tuckey_result
	diff	lwr	upr	p adj
E2-Mock	1.28531	0.769453	1.80117	0.000243549
