## Supplementary tables for "Cell-type-specific execution of effector-triggered immunity": Unique_genes_overlap_ETI_S8.xlsx

### Sheet: Sheet1
Gene	CellType
AT1G47130	mesophyll6
AT2G22880	mesophyll6
AT2G25735	mesophyll6
AT3G12050	mesophyll6
AT3G28850	mesophyll6
AT4G21850	mesophyll6
AT4G31550	mesophyll6
AT5G44580	mesophyll6
AT1G03370	Pavement
AT1G14370	Pavement
AT1G16090	Pavement
AT1G16420	Pavement
AT1G21520	Pavement
AT1G22180	Pavement
AT1G22400	Pavement
AT1G22890	Pavement
AT1G26800	Pavement
AT1G30270	Pavement
AT1G31540	Pavement
AT1G54320	Pavement
AT1G63750	Pavement
AT1G64065	Pavement
AT1G73805	Pavement
AT1G73965	Pavement
AT2G15970	Pavement
AT2G18680	Pavement
AT2G20562	Pavement
AT2G21790	Pavement
AT2G25190	Pavement
AT2G28570	Pavement
AT2G33390	Pavement
AT2G43680	Pavement
AT3G26520	Pavement
AT5G44020	Pavement
AT1G02400	mesophyll7
AT1G63840	mesophyll7
AT2G40140	mesophyll7
AT3G25780	mesophyll7
AT3G10800	mesophyll5
AT1G15010	mesophyll8
AT1G74360	mesophyll2
AT1G77370	mesophyll2
AT1G77760	mesophyll2
AT2G21520	mesophyll2
AT2G25520	mesophyll2
AT2G39200	mesophyll2
AT2G39360	mesophyll2
AT3G07720	mesophyll2
AT3G10420	mesophyll2
AT3G11840	mesophyll2
AT3G14210	mesophyll2
AT3G25070	mesophyll2
AT3G25600	mesophyll2
AT3G48890	mesophyll2
AT3G50760	mesophyll2
AT3G51920	mesophyll2
AT3G52870	mesophyll2
AT3G62410	mesophyll2
AT4G08555	mesophyll2
AT4G10970	mesophyll2
AT4G23170	mesophyll2
AT4G26080	mesophyll2
AT4G26750	mesophyll2
AT4G33300	mesophyll2
AT4G37120	mesophyll2
AT5G19250	mesophyll2
AT5G56340	mesophyll2
AT1G10140	mesophyll4
AT1G12360	mesophyll4
AT1G14540	mesophyll4
AT1G17340	mesophyll4
AT1G19380	mesophyll4
AT1G28190	mesophyll4
AT1G61150	mesophyll4
AT1G61560	mesophyll4
AT1G65690	mesophyll4
AT1G69930	mesophyll4
AT2G02220	mesophyll4
AT2G02800	mesophyll4
AT2G25450	mesophyll4
AT2G30720	mesophyll4
AT2G46330	mesophyll4
AT3G14415	mesophyll4
AT3G26910	mesophyll4
AT3G50260	mesophyll4
AT3G50440	mesophyll4
AT3G54150	mesophyll4
AT4G16890	mesophyll4
AT4G24570	mesophyll4
AT4G29810	mesophyll4
AT4G34410	mesophyll4
AT5G04340	mesophyll4
AT5G37070	mesophyll4
AT5G40760	mesophyll4
AT5G46295	mesophyll4
AT5G57510	mesophyll4
AT5G63490	mesophyll4
AT1G08940	mesophyll3
AT1G18390	mesophyll3
AT1G76640	mesophyll3
AT1G80300	mesophyll3
AT2G38310	mesophyll3
AT3G26670	mesophyll3
AT3G26840	mesophyll3
AT3G55880	mesophyll3
AT4G01960	mesophyll3
AT4G09570	mesophyll3
AT4G12040	mesophyll3
AT4G24400	mesophyll3
AT4G25230	mesophyll3
AT4G27520	mesophyll3
AT4G38810	mesophyll3
AT5G02780	mesophyll3
AT5G13490	mesophyll3
AT5G22250	mesophyll3
AT5G26751	mesophyll3
AT5G63680	mesophyll3
AT5G63880	mesophyll3
AT1G02450	mesophyll1
AT1G07000	mesophyll1
AT1G08930	mesophyll1
AT1G09970	mesophyll1
AT1G22280	mesophyll1
AT1G24145	mesophyll1
AT1G31130	mesophyll1
AT1G43910	mesophyll1
AT1G48320	mesophyll1
AT1G51400	mesophyll1
AT1G56300	mesophyll1
AT1G56660	mesophyll1
AT1G76040	mesophyll1
AT2G05940	mesophyll1
AT2G16900	mesophyll1
AT2G26400	mesophyll1
AT2G32380	mesophyll1
AT2G32800	mesophyll1
AT2G36880	mesophyll1
AT2G40750	mesophyll1
AT2G41100	mesophyll1
AT3G04210	mesophyll1
AT3G08710	mesophyll1
AT3G14840	mesophyll1
AT3G22890	mesophyll1
AT3G26980	mesophyll1
AT3G45640	mesophyll1
AT3G46090	mesophyll1
AT3G46510	mesophyll1
AT3G49530	mesophyll1
AT3G52400	mesophyll1
AT3G53120	mesophyll1
AT4G00300	mesophyll1
AT4G02380	mesophyll1
AT4G17900	mesophyll1
AT4G20830	mesophyll1
AT4G23010	mesophyll1
AT4G29950	mesophyll1
AT4G31500	mesophyll1
AT4G34050	mesophyll1
AT4G34710	mesophyll1
AT4G39890	mesophyll1
AT5G10380	mesophyll1
AT5G13190	mesophyll1
AT5G19230	mesophyll1
AT5G21090	mesophyll1
AT5G22520	mesophyll1
AT5G44585	mesophyll1
AT5G49520	mesophyll1
AT5G52750	mesophyll1
AT5G64250	mesophyll1
AT5G64660	mesophyll1
AT1G51700	bundlesheath
AT2G24570	bundlesheath
AT4G01700	bundlesheath
AT4G23810	bundlesheath
AT5G64905	bundlesheath
AT1G01550	companion
AT1G25400	companion
AT1G76700	companion
AT1G76970	companion
AT2G36330	companion
AT2G41380	companion
AT2G41420	companion
AT2G43160	companion
AT3G02840	companion
AT3G26000	companion
AT3G28340	companion
AT3G54420	companion
AT3G57280	companion
AT4G27500	companion
AT5G54490	companion
AT5G57035	companion
AT2G32210	idioblasts
AT5G03380	idioblasts
AT2G18160	phloem_parenchyma
AT2G38470	phloem_parenchyma
AT5G39050	phloem_parenchyma
AT1G01620	procambium
AT2G28890	procambium
AT2G38790	procambium
AT3G53600	procambium
AT5G08790	procambium
AT5G40780	procambium
AT5G41740	procambium
AT2G46500	meristmoid
